# Is single nucleus ATAC-seq accessibility a qualitative or quantitative measurement?

**DOI:** 10.1101/2022.04.20.488960

**Authors:** Zhen Miao, Junhyong Kim

**Affiliations:** Graduate Group in Genomics and Computational Biology, Perelman School of Medicine, University of Pennsylvania, Philadelphia, PA, USA; Department of Biology, University of Pennsylvania, Philadelphia, PA, USA

## Abstract

Single nucleus ATAC-seq is a key assay for gene regulation analysis. Existing approaches to scoring feature matrices from sequencing reads are inconsistent with each other, creating differences in downstream analysis, and displaying artifacts. We show that even with sparse single cell data, quantitative counts are informative for estimating a cell’s regulatory state, which calls for consistent treatment. We propose Paired-Insertion-Counting (PIC) as a uniform method for snATAC-seq feature characterization.
