## Supplementary Tables for "Is single nucleus ATAC-seq accessibility a qualitative or quantitative measurement?"

### Sheet: Supplementary Table 1
Supplementary Table 1: Frequency of counts with different counting strategies (PBMC-5k data)
count	peak matrix, fragment-based	peak matrix, insertion-based	500 bp bin matrix, fragment-based	500 bp bin matrix, insertion-based
1	30839624	3311114	62892855	32013890
2	7809959	27610549	10231064	32143925
3	2292162	1397890	2189058	5101863
4	703781	6394885	510910	4298334
5	218569	557189	122009	1042384
6	68959	1706833	29845	768661
7	22299	207373	7611	230305
8	7476	476893	1995	150839

### Sheet: Supplementary Table 2
Supplementary Table 2: Correspondence between different counting strategies (kidney P0 data)
fragment-based count	insertion-based count	number of such correspondence
1	0	398292
1	1	13754209
1	2	40833582
2	0	1059
2	1	6107
2	2	279950
2	3	2080222
2	4	6173081
3	0	25
3	1	22
3	2	173
3	3	6748
3	4	69891
3	5	453074
3	6	1178960
4	0	3
4	1	0
4	2	2
4	3	6
4	4	326
4	5	2093
4	6	20324
4	7	113800
4	8	255338
